# Bacterial population dynamics during colonization of solid tumors

**DOI:** 10.1101/2025.02.11.637537

**Authors:** Serkan Sayin, Motasem ElGamel, Brittany Rosener, Michael Brehm, Andrew Mugler, Amir Mitchell

**Author notes:** Equal contribution (Serkan Sayin, Motasem ElGamel).

## Abstract

Bacterial colonization of tumors is widespread, yet the dynamics during colonization remain underexplored. Here we discover strong variability in the sizes of intratumor bacterial clones and use this variability to infer the mechanisms of colonization. We monitored bacterial population dynamics in murine tumors after introducing millions of genetically barcoded *Escherichia coli* cells. Results from intravenous injection revealed that roughly a hundred bacteria seeded a tumor and that colonizers underwent rapid, yet highly nonuniform growth. Within a day, bacteria reached a steady-state and then sustained load and clone diversity. Intratumor injections, circumventing infection bottlenecks, revealed that the nonuniformity persists and that the sizes of bacterial progenies followed a scale-free distribution. Theory suggested that our observations are compatible with a growth model constrained by a local niche load, global resource competition, and noise. Our work provides the first dynamical model of tumor colonization and may allow distinguishing genuine tumor microbiomes from contamination.
