## Supplemental Table 1 for "Bacterial population dynamics during colonization of solid tumors"

### Sheet: Sheet1
Mouse	SacDay	Condition	Right	Left	Common	Fisher p-val	overalap (p-val < 0.05/30)	Spearman p-val	correlated (p-val < 0.05/30)
m-14	1	i.t.	4636	3077	467	5.52343e-09	significant	0.769468	not significant
m-15	1	i.t.	3882	8206	990	6.23017e-13	significant	0.807488	not significant
m-21	1	i.t.	6522	10258	2047	1.25635e-24	significant	0.412929	not significant
m-22	1	i.t.	21177	7278	4595	7.15379e-66	significant	0.945209	not significant
m-23	1	i.t.	6910	431	124	8.42877e-09	significant	0.0693029	not significant
m-08	1	i.v.	30	22	4	2.04105e-09	significant	0.333333	not significant
m-10	1	i.v.	928	118	14	8.70492e-07	significant	0.426498	not significant
m-26	1	i.v.	20	55	1	0.0277732	not significant	nan	nan
m-30	1	i.v.	41	167	14	1.23246e-23	significant	0.333132	not significant
m-29	1	i.v.	30	nan	nan	nan	nan	nan	nan
m-01	3	i.t.	1298	2244	95	0.00930702	not significant	0.543145	not significant
m-11	3	i.t.	1126	7766	262	0.00242029	not significant	0.233068	not significant
m-12	3	i.t.	1829	1078	64	0.031337	not significant	0.287651	not significant
m-24	3	i.t.	5437	1892	351	5.10202e-09	significant	0.152762	not significant
m-25	3	i.t.	3213	8712	909	5.19715e-17	significant	0.238655	not significant
m-09	3	i.v.	71	217	4	0.000670802	significant	0.75	not significant
m-16	3	i.v.	237	177	1	0.660002	not significant	nan	nan
m-17	3	i.v.	239	43	8	2.09336e-10	significant	0.500794	not significant
m-19	3	i.v.	228	50	0	1	not significant	nan	nan
m-20	3	i.v.	43	13	1	0.0142081	not significant	nan	nan
m-02	7	i.t.	2584	3060	260	1.39244e-05	significant	0.0436584	not significant
m-04	7	i.t.	5853	3824	762	1.61797e-18	significant	0.944514	not significant
m-05	7	i.t.	4385	7940	1141	1.67063e-22	significant	0.658012	not significant
m-13	7	i.t.	2224	1384	92	0.0682563	not significant	0.50074	not significant
m-03	7	i.t.	4246	156	24	0.0505811	not significant	0.286728	not significant
m-28	7	i.v.	8	9	2	1.31837e-06	significant	1	not significant
m-06	7	i.v.	89	90	3	0.00116146	significant	0.333333	not significant
m-18	7	i.v.	215	160	31	5.94744e-39	significant	4.4566e-05	significant
m-27	7	i.v.	87	16	1	0.0350276	not significant	nan	nan
